# An optimized retroviral toolbox for overexpression and genetic perturbation of primary lymphocytes

**DOI:** 10.1101/2021.01.08.425881

**Authors:** Lieve EH van der Donk, Jet van der Spek, Tom van Duivenvoorde, Marieke S ten Brink, Teunis BH Geijtenbeek, Coenraad P Kuijl, Jeroen WJ van Heijst, Louis S Ates

## Abstract

Genetic manipulation of primary lymphocytes is crucial for both clinical purposes and fundamental research. Despite their broad use, we encountered a paucity of data on systematic comparison and optimization of retroviral vectors, the workhorses of genetic modification of primary lymphocytes. Here, we report the construction and validation of a versatile range of retroviral expression vectors. These vectors can be used for the knockdown or overexpression of genes of interest in primary human and murine lymphocytes, in combination with a wide choice of selection and reporter strategies. By streamlining the vector backbone and insert design, these publicly available vectors allow easy interchangeability of the independent building blocks, such as different promoters, fluorescent proteins, surface markers and antibiotic resistance cassettes. We validated these vectors and tested the optimal promoters for *in vitro* and *in vivo* overexpression and knockdown of the murine T cell antigen receptor. By publicly sharing these vectors and the data on their optimization, we aim to facilitate genetic modification of primary lymphocytes for researchers entering this field.
