## Supplemental File 1 for "An optimized retroviral toolbox for overexpression and genetic perturbation of primary lymphocytes"

### Sheet: Plasmid Information
Index								Alt Name 1				Vector Name
Plate Name	Well	Plasmid Name	Addgene #	Plasmid Type	Purpose	PubMed ID	Gene or insert Name	Alternative Gene/Insert Name 1	gRNA/shRNA Sequence	Insert Size	Species of gene or insert	Backbone Name	Primary Vector Type	Additional Vector Type 1	Additional Vector Type 2	Vector Type Other	Cloning Method	Promoter	Bacterial Resistance	Selectable Marker	high or low copy	Growth Temp	Growth Strain	Hazardous	Patents or Licenses	Comments	Sequence:Full
		pMX-hPGK-CD90.2-Cd247A_miR	163324	Encodes gRNA/shRNA	Retroviral vector for knockdown of murine CD247A (TCRζ) and expression of a CD90.2 surface marker under control of the human PGK promoter.		CD90.2	Thy1b	CCTCTTCATCTACGGAGTCAT		M. musculus (mouse)	pMX	Retroviral	RNAi	Mammalian Expression		Restriction Enzyme	hPGK	Ampicillin		High Copy	37 C	NEB Stable	Yes	No		CCCGAAAAGTGCCACCTGCATAATGAAAGACCCCACCTGTAGGTTTGGCA AGCTAGCTTAAGTAACGCCATTTTGCAAGGCATGGAAAAATACATAACTG AGAATAGAAAAGTTCAGATCAAGGTCAGGAACAGATGGAACAGCTGAATA TGGGCCAAACAGGATATCTGTGGTAAGCAGTTCCTGCCCCGGCTCAGGGC CAAGAACAGATGGAACAGCTGAATATGGGCCAAACAGGATATCTGTGGTA AGCAGTTCCTGCCCCGGCTCAGGGCCAAGAACAGATGGTCCCCAGATGCG GTCCAGCCCTCAGCAGTTTCTAGAGAACCATCAGATGTTTCCAGGGTGCC CCAAGGACCTGAAATGACCCTGTGCCTTATTTGAACTAACCA…
		pMX-hFTH1-CD90.2-Cd247A_miR	163325	Encodes gRNA/shRNA	Retroviral vector for knockdown of murine CD247A (TCRζ) and expression of a CD90.2 surface marker under control of the human FTH1 promoter.		CD90.2	Thy1b	CCTCTTCATCTACGGAGTCAT		M. musculus (mouse)	pMX	Retroviral	RNAi	Mammalian Expression		Restriction Enzyme	hFTH1	Ampicillin		High Copy	37 C	NEB Stable	Yes	No		CCCGAAAAGTGCCACCTGCATAATGAAAGACCCCACCTGTAGGTTTGGCA AGCTAGCTTAAGTAACGCCATTTTGCAAGGCATGGAAAAATACATAACTG AGAATAGAAAAGTTCAGATCAAGGTCAGGAACAGATGGAACAGCTGAATA TGGGCCAAACAGGATATCTGTGGTAAGCAGTTCCTGCCCCGGCTCAGGGC CAAGAACAGATGGAACAGCTGAATATGGGCCAAACAGGATATCTGTGGTA AGCAGTTCCTGCCCCGGCTCAGGGCCAAGAACAGATGGTCCCCAGATGCG GTCCAGCCCTCAGCAGTTTCTAGAGAACCATCAGATGTTTCCAGGGTGCC CCAAGGACCTGAAATGACCCTGTGCCTTATTTGAACTAACCA…
		pMX-CAG-CD90.2-Cd247A_miR	163326	Encodes gRNA/shRNA	Retroviral vector for knockdown of murine CD247A (TCRζ) and expression of a CD90.2 surface marker under control of the CAG promoter.		CD90.2	Thy1b	CCTCTTCATCTACGGAGTCAT		M. musculus (mouse)	pMX	Retroviral	RNAi	Mammalian Expression		Restriction Enzyme	CAG	Ampicillin		High Copy	37 C	NEB Stable	Yes	No		CCCGAAAAGTGCCACCTGCATAATGAAAGACCCCACCTGTAGGTTTGGCA AGCTAGCTTAAGTAACGCCATTTTGCAAGGCATGGAAAAATACATAACTG AGAATAGAAAAGTTCAGATCAAGGTCAGGAACAGATGGAACAGCTGAATA TGGGCCAAACAGGATATCTGTGGTAAGCAGTTCCTGCCCCGGCTCAGGGC CAAGAACAGATGGAACAGCTGAATATGGGCCAAACAGGATATCTGTGGTA AGCAGTTCCTGCCCCGGCTCAGGGCCAAGAACAGATGGTCCCCAGATGCG GTCCAGCCCTCAGCAGTTTCTAGAGAACCATCAGATGTTTCCAGGGTGCC CCAAGGACCTGAAATGACCCTGTGCCTTATTTGAACTAACCA…
		pMX-mPGK-CD90.2-Cd247A_miR	163327	Encodes gRNA/shRNA	Retroviral vector for knockdown of murine CD247A (TCRζ) and expression of a CD90.2 surface marker under control of the murine PGK promoter.		CD90.2	Thy1b	CCTCTTCATCTACGGAGTCAT		M. musculus (mouse)	pMX	Retroviral	RNAi	Mammalian Expression		Restriction Enzyme	mPGK	Ampicillin		High Copy	37 C	NEB Stable	Yes	No		CCCGAAAAGTGCCACCTGCATAATGAAAGACCCCACCTGTAGGTTTGGCA AGCTAGCTTAAGTAACGCCATTTTGCAAGGCATGGAAAAATACATAACTG AGAATAGAAAAGTTCAGATCAAGGTCAGGAACAGATGGAACAGCTGAATA TGGGCCAAACAGGATATCTGTGGTAAGCAGTTCCTGCCCCGGCTCAGGGC CAAGAACAGATGGAACAGCTGAATATGGGCCAAACAGGATATCTGTGGTA AGCAGTTCCTGCCCCGGCTCAGGGCCAAGAACAGATGGTCCCCAGATGCG GTCCAGCCCTCAGCAGTTTCTAGAGAACCATCAGATGTTTCCAGGGTGCC CCAAGGACCTGAAATGACCCTGTGCCTTATTTGAACTAACCA…
		pMY-CD90.2-Cd247A_miR	163328	Encodes gRNA/shRNA	Retroviral vector for knockdown of murine CD247A (TCRζ) and expression of a CD90.2 surface marker under control of the LTR promoter.		CD90.2	Thy1b	CCTCTTCATCTACGGAGTCAT		M. musculus (mouse)	pMY	Retroviral	RNAi	Mammalian Expression		Restriction Enzyme	LTR	Ampicillin		High Copy	37 C	NEB Stable	Yes	No		CCCGAAAAGTGCCACCTGCATAATGAAAGACCCCACCTGTAGGTTTGGCA AGCTAGCTTAAGTAACGCCATTTTGCAAGGCATGGAAAAATACATAACTG AGAATAGAAAAGTTCAGATCAAGGTCAGGAACAGATGGAACAGCTGAATA TGGGCCAAAGCGGATATCTGTGGTAAGCAGTTCCTGCCCCGGCTCAGGGC CAAGAACAGATGGAACAGCTGAATATGGGCCAAACAGGATATCTGTGGTA AGCAGTTCCTGCCCCGGCTCAGGGCCAAGAACAGATGGTCCCCAGATGCG GTCCAGCCCTCAGCAGTTTCTAGAGAACCATCAGATGTTTCCAGGGTGCC CCAAGGACCTGAAATGACCCTGTGCCTTATTTGAACTAACCA…
		pMX-hPGK-CD90.2-Rluc_miR	163329	Encodes gRNA/shRNA	Retroviral vector for negative control of knockdown expressing a non-target miR against Renilla luciferase and expression of a CD90.2 surface marker under control of the human PGK promoter.		CD90.2	Thy1b	CCGCTGAGTACTTCGAAATGTC		M. musculus (mouse)	pMX	Retroviral	RNAi	Mammalian Expression		Restriction Enzyme	hPGK	Ampicillin		High Copy	37 C	NEB Stable	Yes	No		CCCGAAAAGTGCCACCTGCATAATGAAAGACCCCACCTGTAGGTTTGGCA AGCTAGCTTAAGTAACGCCATTTTGCAAGGCATGGAAAAATACATAACTG AGAATAGAAAAGTTCAGATCAAGGTCAGGAACAGATGGAACAGCTGAATA TGGGCCAAACAGGATATCTGTGGTAAGCAGTTCCTGCCCCGGCTCAGGGC CAAGAACAGATGGAACAGCTGAATATGGGCCAAACAGGATATCTGTGGTA AGCAGTTCCTGCCCCGGCTCAGGGCCAAGAACAGATGGTCCCCAGATGCG GTCCAGCCCTCAGCAGTTTCTAGAGAACCATCAGATGTTTCCAGGGTGCC CCAAGGACCTGAAATGACCCTGTGCCTTATTTGAACTAACCA…
		pMX-hFTH1-CD90.2-Rluc_miR	163330	Encodes gRNA/shRNA	Retroviral vector for negative control of knockdown expressing a non-target miR against Renilla luciferase and expression of a CD90.2 surface marker under control of the human FTH1 promoter.		CD90.2	Thy1b	CCGCTGAGTACTTCGAAATGTC		M. musculus (mouse)	pMX	Retroviral	RNAi	Mammalian Expression		Restriction Enzyme	hFTH1	Ampicillin		High Copy	37 C	NEB Stable	Yes	No		CCCGAAAAGTGCCACCTGCATAATGAAAGACCCCACCTGTAGGTTTGGCA AGCTAGCTTAAGTAACGCCATTTTGCAAGGCATGGAAAAATACATAACTG AGAATAGAAAAGTTCAGATCAAGGTCAGGAACAGATGGAACAGCTGAATA TGGGCCAAACAGGATATCTGTGGTAAGCAGTTCCTGCCCCGGCTCAGGGC CAAGAACAGATGGAACAGCTGAATATGGGCCAAACAGGATATCTGTGGTA AGCAGTTCCTGCCCCGGCTCAGGGCCAAGAACAGATGGTCCCCAGATGCG GTCCAGCCCTCAGCAGTTTCTAGAGAACCATCAGATGTTTCCAGGGTGCC CCAAGGACCTGAAATGACCCTGTGCCTTATTTGAACTAACCA…
		pMX-CAG-CD90.2-Rluc_miR	163331	Encodes gRNA/shRNA	Retroviral vector for negative control of knockdown expressing a non-target miR against Renilla luciferase and expression of a CD90.2 surface marker under control of the CAG promoter.		CD90.2	Thy1b	CCGCTGAGTACTTCGAAATGTC		M. musculus (mouse)	pMX	Retroviral	RNAi	Mammalian Expression		Restriction Enzyme	CAG	Ampicillin		High Copy	37 C	NEB Stable	Yes	No		CCCGAAAAGTGCCACCTGCATAATGAAAGACCCCACCTGTAGGTTTGGCA AGCTAGCTTAAGTAACGCCATTTTGCAAGGCATGGAAAAATACATAACTG AGAATAGAAAAGTTCAGATCAAGGTCAGGAACAGATGGAACAGCTGAATA TGGGCCAAACAGGATATCTGTGGTAAGCAGTTCCTGCCCCGGCTCAGGGC CAAGAACAGATGGAACAGCTGAATATGGGCCAAACAGGATATCTGTGGTA AGCAGTTCCTGCCCCGGCTCAGGGCCAAGAACAGATGGTCCCCAGATGCG GTCCAGCCCTCAGCAGTTTCTAGAGAACCATCAGATGTTTCCAGGGTGCC CCAAGGACCTGAAATGACCCTGTGCCTTATTTGAACTAACCA…
		pMX-mPGK-CD90.2-Rluc_miR	163332	Encodes gRNA/shRNA	Retroviral vector for negative control of knockdown expressing a non-target miR against Renilla luciferase and expression of a CD90.2 surface marker under control of the murine PGK promoter.		CD90.2	Thy1b	CCGCTGAGTACTTCGAAATGTC		M. musculus (mouse)	pMX	Retroviral	RNAi	Mammalian Expression		Restriction Enzyme	mPGK	Ampicillin		High Copy	37 C	NEB Stable	Yes	No		CCCGAAAAGTGCCACCTGCATAATGAAAGACCCCACCTGTAGGTTTGGCA AGCTAGCTTAAGTAACGCCATTTTGCAAGGCATGGAAAAATACATAACTG AGAATAGAAAAGTTCAGATCAAGGTCAGGAACAGATGGAACAGCTGAATA TGGGCCAAACAGGATATCTGTGGTAAGCAGTTCCTGCCCCGGCTCAGGGC CAAGAACAGATGGAACAGCTGAATATGGGCCAAACAGGATATCTGTGGTA AGCAGTTCCTGCCCCGGCTCAGGGCCAAGAACAGATGGTCCCCAGATGCG GTCCAGCCCTCAGCAGTTTCTAGAGAACCATCAGATGTTTCCAGGGTGCC CCAAGGACCTGAAATGACCCTGTGCCTTATTTGAACTAACCA…
		pMY-CD90.2-Rluc_miR	163333	Encodes gRNA/shRNA	Retroviral vector for negative control of knockdown expressing a non-target miR against Renilla luciferase and expression of a CD90.2 surface marker under control of the LTR promoter.		CD90.2	Thy1b	CCGCTGAGTACTTCGAAATGTC		M. musculus (mouse)	pMY	Retroviral	RNAi	Mammalian Expression		Restriction Enzyme	LTR	Ampicillin		High Copy	37 C	NEB Stable	Yes	No		CCCGAAAAGTGCCACCTGCATAATGAAAGACCCCACCTGTAGGTTTGGCA AGCTAGCTTAAGTAACGCCATTTTGCAAGGCATGGAAAAATACATAACTG AGAATAGAAAAGTTCAGATCAAGGTCAGGAACAGATGGAACAGCTGAATA TGGGCCAAAGCGGATATCTGTGGTAAGCAGTTCCTGCCCCGGCTCAGGGC CAAGAACAGATGGAACAGCTGAATATGGGCCAAACAGGATATCTGTGGTA AGCAGTTCCTGCCCCGGCTCAGGGCCAAGAACAGATGGTCCCCAGATGCG GTCCAGCCCTCAGCAGTTTCTAGAGAACCATCAGATGTTTCCAGGGTGCC CCAAGGACCTGAAATGACCCTGTGCCTTATTTGAACTAACCA…
		pMX-hPGK-CD3-P2A-CD90.2	163334	Encodes one insert	Retroviral vector to overexpress the murine CD3 (TCR) components CD3γ, CDδ, CDε and TCRζ and surface marker CD90.2, seperated by T2; F2A; E2A; P2A respectively, under control of the hPGK promoter		CD3				M. musculus (mouse)	pMX	Retroviral	Mammalian Expression			Restriction Enzyme	hPGK	Ampicillin		High Copy	37 C	NEB Stable	Yes	No	Insert consists of CD3γ, CDδ, CDε and TCRζ and surface marker CD90.2, seperated by T2; F2A; E2A; P2A	CCCGAAAAGTGCCACCTGCATAATGAAAGACCCCACCTGTAGGTTTGGCA AGCTAGCTTAAGTAACGCCATTTTGCAAGGCATGGAAAAATACATAACTG AGAATAGAAAAGTTCAGATCAAGGTCAGGAACAGATGGAACAGCTGAATA TGGGCCAAACAGGATATCTGTGGTAAGCAGTTCCTGCCCCGGCTCAGGGC CAAGAACAGATGGAACAGCTGAATATGGGCCAAACAGGATATCTGTGGTA AGCAGTTCCTGCCCCGGCTCAGGGCCAAGAACAGATGGTCCCCAGATGCG GTCCAGCCCTCAGCAGTTTCTAGAGAACCATCAGATGTTTCCAGGGTGCC CCAAGGACCTGAAATGACCCTGTGCCTTATTTGAACTAACCA…
		pMX-hFTH1-CD3-P2A-CD90.2	163335	Encodes one insert	Retroviral vector to overexpress the murine CD3 (TCR) components CD3γ, CDδ, CDε and TCRζ and surface marker CD90.2, seperated by T2; F2A; E2A; P2A respectively, under control of the hFTH1 promoter		CD3				M. musculus (mouse)	pMX	Retroviral	Mammalian Expression			Restriction Enzyme	hFTH1	Ampicillin		High Copy	37 C	NEB Stable	Yes	No	Insert consists of CD3γ, CDδ, CDε and TCRζ and surface marker CD90.2, seperated by T2; F2A; E2A; P2A	CCCGAAAAGTGCCACCTGCATAATGAAAGACCCCACCTGTAGGTTTGGCA AGCTAGCTTAAGTAACGCCATTTTGCAAGGCATGGAAAAATACATAACTG AGAATAGAAAAGTTCAGATCAAGGTCAGGAACAGATGGAACAGCTGAATA TGGGCCAAACAGGATATCTGTGGTAAGCAGTTCCTGCCCCGGCTCAGGGC CAAGAACAGATGGAACAGCTGAATATGGGCCAAACAGGATATCTGTGGTA AGCAGTTCCTGCCCCGGCTCAGGGCCAAGAACAGATGGTCCCCAGATGCG GTCCAGCCCTCAGCAGTTTCTAGAGAACCATCAGATGTTTCCAGGGTGCC CCAAGGACCTGAAATGACCCTGTGCCTTATTTGAACTAACCA…
		pMX-CAG-CD3-P2A-CD90.2	163336	Encodes one insert	Retroviral vector to overexpress the murine CD3 (TCR) components CD3γ, CDδ, CDε and TCRζ and surface marker CD90.2, seperated by T2; F2A; E2A; P2A respectively, under control of the CAG promoter		CD3				M. musculus (mouse)	pMX	Retroviral	Mammalian Expression			Restriction Enzyme	CAG	Ampicillin		High Copy	37 C	NEB Stable	Yes	No	Insert consists of CD3γ, CDδ, CDε and TCRζ and surface marker CD90.2, seperated by T2; F2A; E2A; P2A	CCCGAAAAGTGCCACCTGCATAATGAAAGACCCCACCTGTAGGTTTGGCA AGCTAGCTTAAGTAACGCCATTTTGCAAGGCATGGAAAAATACATAACTG AGAATAGAAAAGTTCAGATCAAGGTCAGGAACAGATGGAACAGCTGAATA TGGGCCAAACAGGATATCTGTGGTAAGCAGTTCCTGCCCCGGCTCAGGGC CAAGAACAGATGGAACAGCTGAATATGGGCCAAACAGGATATCTGTGGTA AGCAGTTCCTGCCCCGGCTCAGGGCCAAGAACAGATGGTCCCCAGATGCG GTCCAGCCCTCAGCAGTTTCTAGAGAACCATCAGATGTTTCCAGGGTGCC CCAAGGACCTGAAATGACCCTGTGCCTTATTTGAACTAACCA…
		pMX-mPGK-CD3-P2A-CD90.2	163337	Encodes one insert	Retroviral vector to overexpress the murine CD3 (TCR) components CD3γ, CDδ, CDε and TCRζ and surface marker CD90.2, seperated by T2; F2A; E2A; P2A respectively, under control of the mPGK promoter		CD3				M. musculus (mouse)	pMX	Retroviral	Mammalian Expression			Restriction Enzyme	mPGK	Ampicillin		High Copy	37 C	NEB Stable	Yes	No	Insert consists of CD3γ, CDδ, CDε and TCRζ and surface marker CD90.2, seperated by T2; F2A; E2A; P2A	CCCGAAAAGTGCCACCTGCATAATGAAAGACCCCACCTGTAGGTTTGGCA AGCTAGCTTAAGTAACGCCATTTTGCAAGGCATGGAAAAATACATAACTG AGAATAGAAAAGTTCAGATCAAGGTCAGGAACAGATGGAACAGCTGAATA TGGGCCAAACAGGATATCTGTGGTAAGCAGTTCCTGCCCCGGCTCAGGGC CAAGAACAGATGGAACAGCTGAATATGGGCCAAACAGGATATCTGTGGTA AGCAGTTCCTGCCCCGGCTCAGGGCCAAGAACAGATGGTCCCCAGATGCG GTCCAGCCCTCAGCAGTTTCTAGAGAACCATCAGATGTTTCCAGGGTGCC CCAAGGACCTGAAATGACCCTGTGCCTTATTTGAACTAACCA…
		pMY-CD3-P2A-CD90.2	163338	Encodes one insert	Retroviral vector to overexpress the murine CD3 (TCR) components CD3γ, CDδ, CDε and TCRζ and surface marker CD90.2, seperated by T2; F2A; E2A; P2A respectively, under control of the LTR promoter		CD3				M. musculus (mouse)	pMY	Retroviral	Mammalian Expression			Restriction Enzyme	LTR	Ampicillin		High Copy	37 C	NEB Stable	Yes	No	Insert consists of CD3γ, CDδ, CDε and TCRζ and surface marker CD90.2, seperated by T2; F2A; E2A; P2A	CCCGAAAAGTGCCACCTGCATAATGAAAGACCCCACCTGTAGGTTTGGCA AGCTAGCTTAAGTAACGCCATTTTGCAAGGCATGGAAAAATACATAACTG AGAATAGAAAAGTTCAGATCAAGGTCAGGAACAGATGGAACAGCTGAATA TGGGCCAAAGCGGATATCTGTGGTAAGCAGTTCCTGCCCCGGCTCAGGGC CAAGAACAGATGGAACAGCTGAATATGGGCCAAACAGGATATCTGTGGTA AGCAGTTCCTGCCCCGGCTCAGGGCCAAGAACAGATGGTCCCCAGATGCG GTCCAGCCCTCAGCAGTTTCTAGAGAACCATCAGATGTTTCCAGGGTGCC CCAAGGACCTGAAATGACCCTGTGCCTTATTTGAACTAACCA…
		pMY-Ly6G-Rluc_miR	163339	Encodes gRNA/shRNA	Retroviral vector for negative control of knockdown expressing a non-target miR against Renilla luciferase and expression of a Ly6G surface marker		Ly-6G		CCGCTGAGTACTTCGAAATGTC		M. musculus (mouse)	pMY	Retroviral	RNAi	Mammalian Expression		Restriction Enzyme	LTR	Ampicillin		High Copy	37 C	NEB Stable	Yes	No		CCCGAAAAGTGCCACCTGCATAATGAAAGACCCCACCTGTAGGTTTGGCA AGCTAGCTTAAGTAACGCCATTTTGCAAGGCATGGAAAAATACATAACTG AGAATAGAAAAGTTCAGATCAAGGTCAGGAACAGATGGAACAGCTGAATA TGGGCCAAAGCGGATATCTGTGGTAAGCAGTTCCTGCCCCGGCTCAGGGC CAAGAACAGATGGAACAGCTGAATATGGGCCAAACAGGATATCTGTGGTA AGCAGTTCCTGCCCCGGCTCAGGGCCAAGAACAGATGGTCCCCAGATGCG GTCCAGCCCTCAGCAGTTTCTAGAGAACCATCAGATGTTTCCAGGGTGCC CCAAGGACCTGAAATGACCCTGTGCCTTATTTGAACTAACCA…
		pMY-Ly6G-P2A-PuroR-HA-Rluc_miR	163340	Encodes gRNA/shRNA	Retroviral vector for negative control of knockdown expressing a non-target miR against Renilla luciferase and expression of a Ly6G surface marker and an HA-tagged puromycin selection marker		Ly-6G		CCGCTGAGTACTTCGAAATGTC		M. musculus (mouse)	pMY	Retroviral	RNAi	Mammalian Expression		Restriction Enzyme	LTR	Ampicillin	Puromycin	High Copy	37 C	NEB Stable	Yes	No		CCCGAAAAGTGCCACCTGCATAATGAAAGACCCCACCTGTAGGTTTGGCA AGCTAGCTTAAGTAACGCCATTTTGCAAGGCATGGAAAAATACATAACTG AGAATAGAAAAGTTCAGATCAAGGTCAGGAACAGATGGAACAGCTGAATA TGGGCCAAAGCGGATATCTGTGGTAAGCAGTTCCTGCCCCGGCTCAGGGC CAAGAACAGATGGAACAGCTGAATATGGGCCAAACAGGATATCTGTGGTA AGCAGTTCCTGCCCCGGCTCAGGGCCAAGAACAGATGGTCCCCAGATGCG GTCCAGCCCTCAGCAGTTTCTAGAGAACCATCAGATGTTTCCAGGGTGCC CCAAGGACCTGAAATGACCCTGTGCCTTATTTGAACTAACCA…
		pMY-CD90.2-P2A-BlastDYK-Rluc_miR	163341	Encodes gRNA/shRNA	Retroviral vector for negative control of knockdown expressing a non-target miR against Renilla luciferase and expression of a Ly6G surface marker and a DYK-tagged Blasticidin selection marker		CD90.2	Thy1b	CCGCTGAGTACTTCGAAATGTC		M. musculus (mouse)	pMY	Retroviral	RNAi	Mammalian Expression		Restriction Enzyme	LTR	Ampicillin	Blasticidin	High Copy	37 C	NEB Stable	Yes	No		CCCGAAAAGTGCCACCTGCATAATGAAAGACCCCACCTGTAGGTTTGGCA AGCTAGCTTAAGTAACGCCATTTTGCAAGGCATGGAAAAATACATAACTG AGAATAGAAAAGTTCAGATCAAGGTCAGGAACAGATGGAACAGCTGAATA TGGGCCAAAGCGGATATCTGTGGTAAGCAGTTCCTGCCCCGGCTCAGGGC CAAGAACAGATGGAACAGCTGAATATGGGCCAAACAGGATATCTGTGGTA AGCAGTTCCTGCCCCGGCTCAGGGCCAAGAACAGATGGTCCCCAGATGCG GTCCAGCCCTCAGCAGTTTCTAGAGAACCATCAGATGTTTCCAGGGTGCC CCAAGGACCTGAAATGACCCTGTGCCTTATTTGAACTAACCA…
		pMY-mCherry-P2A-PuroR-HA	163342	Encodes one insert	Retroviral vector to express cytosolic mCherry and an HA-tagged puromycin selection marker		mCherry					pMY	Retroviral	Mammalian Expression			Restriction Enzyme	LTR	Ampicillin	Puromycin	High Copy	37 C	NEB Stable	Yes	No		CCCGAAAAGTGCCACCTGCATAATGAAAGACCCCACCTGTAGGTTTGGCA AGCTAGCTTAAGTAACGCCATTTTGCAAGGCATGGAAAAATACATAACTG AGAATAGAAAAGTTCAGATCAAGGTCAGGAACAGATGGAACAGCTGAATA TGGGCCAAAGCGGATATCTGTGGTAAGCAGTTCCTGCCCCGGCTCAGGGC CAAGAACAGATGGAACAGCTGAATATGGGCCAAACAGGATATCTGTGGTA AGCAGTTCCTGCCCCGGCTCAGGGCCAAGAACAGATGGTCCCCAGATGCG GTCCAGCCCTCAGCAGTTTCTAGAGAACCATCAGATGTTTCCAGGGTGCC CCAAGGACCTGAAATGACCCTGTGCCTTATTTGAACTAACCA…
		pMY-eGFP-P2A-PuroR-HA	163343	Encodes one insert	Retroviral vector to express cytosolic GFP and an HA-tagged puromycin selection marker		GFP					pMY	Retroviral	Mammalian Expression			Restriction Enzyme	LTR	Ampicillin	Puromycin	High Copy	37 C	NEB Stable	Yes	No		CCCGAAAAGTGCCACCTGCATAATGAAAGACCCCACCTGTAGGTTTGGCA AGCTAGCTTAAGTAACGCCATTTTGCAAGGCATGGAAAAATACATAACTG AGAATAGAAAAGTTCAGATCAAGGTCAGGAACAGATGGAACAGCTGAATA TGGGCCAAAGCGGATATCTGTGGTAAGCAGTTCCTGCCCCGGCTCAGGGC CAAGAACAGATGGAACAGCTGAATATGGGCCAAACAGGATATCTGTGGTA AGCAGTTCCTGCCCCGGCTCAGGGCCAAGAACAGATGGTCCCCAGATGCG GTCCAGCCCTCAGCAGTTTCTAGAGAACCATCAGATGTTTCCAGGGTGCC CCAAGGACCTGAAATGACCCTGTGCCTTATTTGAACTAACCA…
		pMY-mTurquoise2-P2A-PuroR-HA	163344	Encodes one insert	Retroviral vector to express cytosolic mTurquoise2 and an HA-tagged puromycin selection marker		mTurquoise2					pMY	Retroviral	Mammalian Expression			Restriction Enzyme	LTR	Ampicillin	Puromycin	High Copy	37 C	NEB Stable	Yes	No		CCCGAAAAGTGCCACCTGCATAATGAAAGACCCCACCTGTAGGTTTGGCA AGCTAGCTTAAGTAACGCCATTTTGCAAGGCATGGAAAAATACATAACTG AGAATAGAAAAGTTCAGATCAAGGTCAGGAACAGATGGAACAGCTGAATA TGGGCCAAAGCGGATATCTGTGGTAAGCAGTTCCTGCCCCGGCTCAGGGC CAAGAACAGATGGAACAGCTGAATATGGGCCAAACAGGATATCTGTGGTA AGCAGTTCCTGCCCCGGCTCAGGGCCAAGAACAGATGGTCCCCAGATGCG GTCCAGCCCTCAGCAGTTTCTAGAGAACCATCAGATGTTTCCAGGGTGCC CCAAGGACCTGAAATGACCCTGTGCCTTATTTGAACTAACCA…
		pMY-mVenus-P2A-PuroR-HA	163345	Encodes one insert	Retroviral vector to express cytosolic mVenus and an HA-tagged puromycin selection marker		mVenus					pMY	Retroviral	Mammalian Expression			Restriction Enzyme	LTR	Ampicillin	Puromycin	High Copy	37 C	NEB Stable	Yes	No		CCCGAAAAGTGCCACCTGCATAATGAAAGACCCCACCTGTAGGTTTGGCA AGCTAGCTTAAGTAACGCCATTTTGCAAGGCATGGAAAAATACATAACTG AGAATAGAAAAGTTCAGATCAAGGTCAGGAACAGATGGAACAGCTGAATA TGGGCCAAAGCGGATATCTGTGGTAAGCAGTTCCTGCCCCGGCTCAGGGC CAAGAACAGATGGAACAGCTGAATATGGGCCAAACAGGATATCTGTGGTA AGCAGTTCCTGCCCCGGCTCAGGGCCAAGAACAGATGGTCCCCAGATGCG GTCCAGCCCTCAGCAGTTTCTAGAGAACCATCAGATGTTTCCAGGGTGCC CCAAGGACCTGAAATGACCCTGTGCCTTATTTGAACTAACCA…
		pMY-Lyz2-GSG-mCherry	163346	Encodes one insert	Retroviral vector to express C-terminally mCherry-tagged murine Lyz2						M. musculus (mouse)	pMY	Retroviral	Mammalian Expression			Restriction Enzyme	LTR	Ampicillin		High Copy	37 C	NEB Stable	Yes	No		CCCGAAAAGTGCCACCTGCATAATGAAAGACCCCACCTGTAGGTTTGGCA AGCTAGCTTAAGTAACGCCATTTTGCAAGGCATGGAAAAATACATAACTG AGAATAGAAAAGTTCAGATCAAGGTCAGGAACAGATGGAACAGCTGAATA TGGGCCAAAGCGGATATCTGTGGTAAGCAGTTCCTGCCCCGGCTCAGGGC CAAGAACAGATGGAACAGCTGAATATGGGCCAAACAGGATATCTGTGGTA AGCAGTTCCTGCCCCGGCTCAGGGCCAAGAACAGATGGTCCCCAGATGCG GTCCAGCCCTCAGCAGTTTCTAGAGAACCATCAGATGTTTCCAGGGTGCC CCAAGGACCTGAAATGACCCTGTGCCTTATTTGAACTAACCA…
		pMY-Lyz2-GSG-mTurquoise	163347	Encodes one insert	Retroviral vector to express C-terminally mTurquoise2-tagged murine Lyz2						M. musculus (mouse)	pMY	Retroviral	Mammalian Expression			Restriction Enzyme	LTR	Ampicillin		High Copy	37 C	NEB Stable	Yes	No		CCCGAAAAGTGCCACCTGCATAATGAAAGACCCCACCTGTAGGTTTGGCA AGCTAGCTTAAGTAACGCCATTTTGCAAGGCATGGAAAAATACATAACTG AGAATAGAAAAGTTCAGATCAAGGTCAGGAACAGATGGAACAGCTGAATA TGGGCCAAAGCGGATATCTGTGGTAAGCAGTTCCTGCCCCGGCTCAGGGC CAAGAACAGATGGAACAGCTGAATATGGGCCAAACAGGATATCTGTGGTA AGCAGTTCCTGCCCCGGCTCAGGGCCAAGAACAGATGGTCCCCAGATGCG GTCCAGCCCTCAGCAGTTTCTAGAGAACCATCAGATGTTTCCAGGGTGCC CCAAGGACCTGAAATGACCCTGTGCCTTATTTGAACTAACCA…
		pMY-Lyz2-GSG-mVenus	163348	Encodes one insert	Retroviral vector to express C-terminally mVenus-tagged murine Lyz2						M. musculus (mouse)	pMY	Retroviral	Mammalian Expression			Restriction Enzyme	LTR	Ampicillin		High Copy	37 C	NEB Stable	Yes	No		CCCGAAAAGTGCCACCTGCATAATGAAAGACCCCACCTGTAGGTTTGGCA AGCTAGCTTAAGTAACGCCATTTTGCAAGGCATGGAAAAATACATAACTG AGAATAGAAAAGTTCAGATCAAGGTCAGGAACAGATGGAACAGCTGAATA TGGGCCAAAGCGGATATCTGTGGTAAGCAGTTCCTGCCCCGGCTCAGGGC CAAGAACAGATGGAACAGCTGAATATGGGCCAAACAGGATATCTGTGGTA AGCAGTTCCTGCCCCGGCTCAGGGCCAAGAACAGATGGTCCCCAGATGCG GTCCAGCCCTCAGCAGTTTCTAGAGAACCATCAGATGTTTCCAGGGTGCC CCAAGGACCTGAAATGACCCTGTGCCTTATTTGAACTAACCA…
		pMY-CD90.2-P2A-BlastDYK	163349	Encodes one insert	Retroviral vector to express the surface marker CD90.2 and a DYK-tagged blasticidin resistance marker		CD90.2	Thy1b			M. musculus (mouse)	pMY	Retroviral	Mammalian Expression			Restriction Enzyme	LTR	Ampicillin	Blasticidin	High Copy	37 C	NEB Stable	Yes	No		CCCGAAAAGTGCCACCTGCATAATGAAAGACCCCACCTGTAGGTTTGGCA AGCTAGCTTAAGTAACGCCATTTTGCAAGGCATGGAAAAATACATAACTG AGAATAGAAAAGTTCAGATCAAGGTCAGGAACAGATGGAACAGCTGAATA TGGGCCAAAGCGGATATCTGTGGTAAGCAGTTCCTGCCCCGGCTCAGGGC CAAGAACAGATGGAACAGCTGAATATGGGCCAAACAGGATATCTGTGGTA AGCAGTTCCTGCCCCGGCTCAGGGCCAAGAACAGATGGTCCCCAGATGCG GTCCAGCCCTCAGCAGTTTCTAGAGAACCATCAGATGTTTCCAGGGTGCC CCAAGGACCTGAAATGACCCTGTGCCTTATTTGAACTAACCA…
		pMY-SalI-GSG-eGFP	163350	Empty backbone	Retroviral backbone for in-frame cloning of a C-terminally GFP labeled gene of interest.		GFP					pMY	Retroviral	Mammalian Expression			Restriction Enzyme	LTR	Ampicillin		High Copy	37 C	NEB Stable	Yes	No	Please note that eGFP may not be monomeric and therefore may affect protein localization studies	CCCGAAAAGTGCCACCTGCATAATGAAAGACCCCACCTGTAGGTTTGGCA AGCTAGCTTAAGTAACGCCATTTTGCAAGGCATGGAAAAATACATAACTG AGAATAGAAAAGTTCAGATCAAGGTCAGGAACAGATGGAACAGCTGAATA TGGGCCAAAGCGGATATCTGTGGTAAGCAGTTCCTGCCCCGGCTCAGGGC CAAGAACAGATGGAACAGCTGAATATGGGCCAAACAGGATATCTGTGGTA AGCAGTTCCTGCCCCGGCTCAGGGCCAAGAACAGATGGTCCCCAGATGCG GTCCAGCCCTCAGCAGTTTCTAGAGAACCATCAGATGTTTCCAGGGTGCC CCAAGGACCTGAAATGACCCTGTGCCTTATTTGAACTAACCA…
		pMY-empty-MCS	163351	Empty backbone	The empty pMY backbone with multiple cloning site							pMY	Retroviral	Mammalian Expression			Restriction Enzyme	LTR	Ampicillin		High Copy	37 C	NEB Stable	Yes	No		CCCGAAAAGTGCCACCTGCATAATGAAAGACCCCACCTGTAGGTTTGGCA AGCTAGCTTAAGTAACGCCATTTTGCAAGGCATGGAAAAATACATAACTG AGAATAGAAAAGTTCAGATCAAGGTCAGGAACAGATGGAACAGCTGAATA TGGGCCAAAGCGGATATCTGTGGTAAGCAGTTCCTGCCCCGGCTCAGGGC CAAGAACAGATGGAACAGCTGAATATGGGCCAAACAGGATATCTGTGGTA AGCAGTTCCTGCCCCGGCTCAGGGCCAAGAACAGATGGTCCCCAGATGCG GTCCAGCCCTCAGCAGTTTCTAGAGAACCATCAGATGTTTCCAGGGTGCC CCAAGGACCTGAAATGACCCTGTGCCTTATTTGAACTAACCA…
		pMY-MCS-P2A-PuroR-HA	163352	Empty backbone	Retroviral backbone for in-frame cloning of a gene of interest and a P2A seperated Puromycin selection marker							pMY	Retroviral	Mammalian Expression			Restriction Enzyme	LTR	Ampicillin	Puromycin	High Copy	37 C	NEB Stable	Yes	No		CCCGAAAAGTGCCACCTGCATAATGAAAGACCCCACCTGTAGGTTTGGCA AGCTAGCTTAAGTAACGCCATTTTGCAAGGCATGGAAAAATACATAACTG AGAATAGAAAAGTTCAGATCAAGGTCAGGAACAGATGGAACAGCTGAATA TGGGCCAAAGCGGATATCTGTGGTAAGCAGTTCCTGCCCCGGCTCAGGGC CAAGAACAGATGGAACAGCTGAATATGGGCCAAACAGGATATCTGTGGTA AGCAGTTCCTGCCCCGGCTCAGGGCCAAGAACAGATGGTCCCCAGATGCG GTCCAGCCCTCAGCAGTTTCTAGAGAACCATCAGATGTTTCCAGGGTGCC CCAAGGACCTGAAATGACCCTGTGCCTTATTTGAACTAACCA…
		pMY-MCS-P2A-Ly6G	163353	Empty backbone	Retroviral backbone for in-frame cloning of a gene of interest and a P2A seperated Ly6G surface marker		Ly-6G				M. musculus (mouse)	pMY	Retroviral	Mammalian Expression			Restriction Enzyme	LTR	Ampicillin		High Copy	37 C	NEB Stable	Yes	No		CCCGAAAAGTGCCACCTGCATAATGAAAGACCCCACCTGTAGGTTTGGCA AGCTAGCTTAAGTAACGCCATTTTGCAAGGCATGGAAAAATACATAACTG AGAATAGAAAAGTTCAGATCAAGGTCAGGAACAGATGGAACAGCTGAATA TGGGCCAAAGCGGATATCTGTGGTAAGCAGTTCCTGCCCCGGCTCAGGGC CAAGAACAGATGGAACAGCTGAATATGGGCCAAACAGGATATCTGTGGTA AGCAGTTCCTGCCCCGGCTCAGGGCCAAGAACAGATGGTCCCCAGATGCG GTCCAGCCCTCAGCAGTTTCTAGAGAACCATCAGATGTTTCCAGGGTGCC CCAAGGACCTGAAATGACCCTGTGCCTTATTTGAACTAACCA…
		pMY-MCS-P2A-CD90.1	163354	Empty backbone	Retroviral backbone for in-frame cloning of a gene of interest and a P2A seperated CD90.1 surface marker		CD90.1	Thy1a			M. musculus (mouse)	pMY	Retroviral	Mammalian Expression			Restriction Enzyme	LTR	Ampicillin		High Copy	37 C	NEB Stable	Yes	No		CCCGAAAAGTGCCACCTGCATAATGAAAGACCCCACCTGTAGGTTTGGCA AGCTAGCTTAAGTAACGCCATTTTGCAAGGCATGGAAAAATACATAACTG AGAATAGAAAAGTTCAGATCAAGGTCAGGAACAGATGGAACAGCTGAATA TGGGCCAAAGCGGATATCTGTGGTAAGCAGTTCCTGCCCCGGCTCAGGGC CAAGAACAGATGGAACAGCTGAATATGGGCCAAACAGGATATCTGTGGTA AGCAGTTCCTGCCCCGGCTCAGGGCCAAGAACAGATGGTCCCCAGATGCG GTCCAGCCCTCAGCAGTTTCTAGAGAACCATCAGATGTTTCCAGGGTGCC CCAAGGACCTGAAATGACCCTGTGCCTTATTTGAACTAACCA…
		pMY-MCS-P2A-CD90.2	163355	Empty backbone	Retroviral backbone for in-frame cloning of a gene of interest and a P2A seperated CD90.2 surface marker		CD90.2	Thy1b			M. musculus (mouse)	pMY	Retroviral	Mammalian Expression			Restriction Enzyme	LTR	Ampicillin		High Copy	37 C	NEB Stable	Yes	No		CCCGAAAAGTGCCACCTGCATAATGAAAGACCCCACCTGTAGGTTTGGCA AGCTAGCTTAAGTAACGCCATTTTGCAAGGCATGGAAAAATACATAACTG AGAATAGAAAAGTTCAGATCAAGGTCAGGAACAGATGGAACAGCTGAATA TGGGCCAAAGCGGATATCTGTGGTAAGCAGTTCCTGCCCCGGCTCAGGGC CAAGAACAGATGGAACAGCTGAATATGGGCCAAACAGGATATCTGTGGTA AGCAGTTCCTGCCCCGGCTCAGGGCCAAGAACAGATGGTCCCCAGATGCG GTCCAGCCCTCAGCAGTTTCTAGAGAACCATCAGATGTTTCCAGGGTGCC CCAAGGACCTGAAATGACCCTGTGCCTTATTTGAACTAACCA…
		pMY-MCS-P2A-eGFP	163356	Empty backbone	Retroviral backbone for in-frame cloning of a gene of interest and a P2A seperated GFP marker		GFP					pMY	Retroviral	Mammalian Expression			Restriction Enzyme	LTR	Ampicillin		High Copy	37 C	NEB Stable	Yes	No		CCCGAAAAGTGCCACCTGCATAATGAAAGACCCCACCTGTAGGTTTGGCA AGCTAGCTTAAGTAACGCCATTTTGCAAGGCATGGAAAAATACATAACTG AGAATAGAAAAGTTCAGATCAAGGTCAGGAACAGATGGAACAGCTGAATA TGGGCCAAAGCGGATATCTGTGGTAAGCAGTTCCTGCCCCGGCTCAGGGC CAAGAACAGATGGAACAGCTGAATATGGGCCAAACAGGATATCTGTGGTA AGCAGTTCCTGCCCCGGCTCAGGGCCAAGAACAGATGGTCCCCAGATGCG GTCCAGCCCTCAGCAGTTTCTAGAGAACCATCAGATGTTTCCAGGGTGCC CCAAGGACCTGAAATGACCCTGTGCCTTATTTGAACTAACCA…
		pMY-MCS-P2A-BlastR-DYK	163357	Empty backbone	Retroviral backbone for in-frame cloning of a gene of interest and a P2A seperated Blasticidin selection marker							pMY	Retroviral	Mammalian Expression			Restriction Enzyme	LTR	Ampicillin	Blasticidin	High Copy	37 C	NEB Stable	Yes	No		CCCGAAAAGTGCCACCTGCATAATGAAAGACCCCACCTGTAGGTTTGGCA AGCTAGCTTAAGTAACGCCATTTTGCAAGGCATGGAAAAATACATAACTG AGAATAGAAAAGTTCAGATCAAGGTCAGGAACAGATGGAACAGCTGAATA TGGGCCAAAGCGGATATCTGTGGTAAGCAGTTCCTGCCCCGGCTCAGGGC CAAGAACAGATGGAACAGCTGAATATGGGCCAAACAGGATATCTGTGGTA AGCAGTTCCTGCCCCGGCTCAGGGCCAAGAACAGATGGTCCCCAGATGCG GTCCAGCCCTCAGCAGTTTCTAGAGAACCATCAGATGTTTCCAGGGTGCC CCAAGGACCTGAAATGACCCTGTGCCTTATTTGAACTAACCA…
		pLenti-EF1a-Ly6G-miR30	163358	Encodes gRNA/shRNA	Lentiviral vector for negative control of knockdown expressing a non-target miR against Renilla luciferase and expression of a Ly6G surface marker.		Ly-6G				M. musculus (mouse)	pLenti	Retroviral	RNAi	Mammalian Expression		Restriction Enzyme	EF1	Ampicillin		High Copy	37 C	NEB Stable	Yes	No		TGATGCGGTTTTGGCAGTACATCAATGGGCGTGGATAGCGGTTTGACTCA CGGGGATTTCCAAGTCTCCACCCCATTGACGTCAATGGGAGTTTGTTTTG GCACCAAAATCAACGGGACTTTCCAAAATGTCGTAACAACTCCGCCCCAT TGACGCAAATGGGCGGTAGGCGTGTACGGTGGGAGGTCTATATAAGCAGC GCGTTTTGCCTGTACTGGGTCTCTCTGGTTAGACCAGATCTGAGCCTGGG AGCTCTCTGGCTAACTAGGGAACCCACTGCTTAAGCCTCAATAAAGCTTG CCTTGAGTGCTTCAAGTAGTGTGTGCCCGTCTGTTGTGTGACTCTGGTAA CTAGAGATCCCTCAGACCCTTTTAGTCAGTGTGGAAAATCTC…
		pLenti-EF1a-Ly6G-P2A-PuroR-HA-miR30	163359	Encodes gRNA/shRNA	Lentiviral vector for negative control of knockdown expressing a non-target miR against Renilla luciferase, with expression of a Ly6G surface marker and a puromycin selection marker.		Ly-6G				M. musculus (mouse)	pLenti	Retroviral	RNAi	Mammalian Expression		Restriction Enzyme	EF1	Ampicillin	Puromycin	High Copy	37 C	NEB Stable	Yes	No		TGATGCGGTTTTGGCAGTACATCAATGGGCGTGGATAGCGGTTTGACTCA CGGGGATTTCCAAGTCTCCACCCCATTGACGTCAATGGGAGTTTGTTTTG GCACCAAAATCAACGGGACTTTCCAAAATGTCGTAACAACTCCGCCCCAT TGACGCAAATGGGCGGTAGGCGTGTACGGTGGGAGGTCTATATAAGCAGC GCGTTTTGCCTGTACTGGGTCTCTCTGGTTAGACCAGATCTGAGCCTGGG AGCTCTCTGGCTAACTAGGGAACCCACTGCTTAAGCCTCAATAAAGCTTG CCTTGAGTGCTTCAAGTAGTGTGTGCCCGTCTGTTGTGTGACTCTGGTAA CTAGAGATCCCTCAGACCCTTTTAGTCAGTGTGGAAAATCTC…
		pLenti-EF1a-CD90.2-Rluc_miR	163360	Encodes gRNA/shRNA	al vector for negative control of knockdown expressing a non-target miR against Renilla luciferase, with expression of a CD90.2 surface marker and a Blasticidin selection marker.		CD90.2	Thy1b			M. musculus (mouse)	pLenti	Retroviral	RNAi	Mammalian Expression		Restriction Enzyme	EF1	Ampicillin		High Copy	37 C	NEB Stable	Yes	No		CCCGAAAAGTGCCACCTGCATAATGAAAGACCCCACCTGTAGGTTTGGCA AGCTAGCTTAAGTAACGCCATTTTGCAAGGCATGGAAAAATACATAACTG AGAATAGAAAAGTTCAGATCAAGGTCAGGAACAGATGGAACAGCTGAATA TGGGCCAAAGCGGATATCTGTGGTAAGCAGTTCCTGCCCCGGCTCAGGGC CAAGAACAGATGGAACAGCTGAATATGGGCCAAACAGGATATCTGTGGTA AGCAGTTCCTGCCCCGGCTCAGGGCCAAGAACAGATGGTCCCCAGATGCG GTCCAGCCCTCAGCAGTTTCTAGAGAACCATCAGATGTTTCCAGGGTGCC CCAAGGACCTGAAATGACCCTGTGCCTTATTTGAACTAACCA…
		pMY-IRES-eGFP	163361	Empty backbone	Retroviral backbone for in-frame cloning of a gene of interest and an IRES seperated GFP marker		GFP					pMY	Retroviral	Mammalian Expression			Restriction Enzyme	LTR	Ampicillin		High Copy	37 C	NEB Stable	Yes	No		CCCGAAAAGTGCCACCTGCATAATGAAAGACCCCACCTGTAGGTTTGGCA AGCTAGCTTAAGTAACGCCATTTTGCAAGGCATGGAAAAATACATAACTG AGAATAGAAAAGTTCAGATCAAGGTCAGGAACAGATGGAACAGCTGAATA TGGGCCAAAGCGGATATCTGTGGTAAGCAGTTCCTGCCCCGGCTCAGGGC CAAGAACAGATGGAACAGCTGAATATGGGCCAAACAGGATATCTGTGGTA AGCAGTTCCTGCCCCGGCTCAGGGCCAAGAACAGATGGTCCCCAGATGCG GTCCAGCCCTCAGCAGTTTCTAGAGAACCATCAGATGTTTCCAGGGTGCC CCAAGGACCTGAAATGACCCTGTGCCTTATTTGAACTAACCA…
		pLenti-EFS-MCS-WPRE	163362	Empty backbone	The empty pLenti backbone with multiple cloning site that allows shuttling between pMY and pMX vectors							pLenti	Retroviral	Mammalian Expression			Restriction Enzyme	EFS	Ampicillin		High Copy	38 C	NEB Stable	Yes	No		TGATGCGGTTTTGGCAGTACATCAATGGGCGTGGATAGCGGTTTGACTCACGGGGATTTC CAAGTCTCCACCCCATTGACGTCAATGGGAGTTTGTTTTGGCACCAAAATCAACGGGACT TTCCAAAATGTCGTAACAACTCCGCCCCATTGACGCAAATGGGCGGTAGGCGTGTACGGT GGGAGGTCTATATAAGCAGCGCGTTTTGCCTGTACTGGGTCTCTCTGGTTAGACCAGATC TGAGCCTGGGAGCTCTCTGGCTAACTAGGGAACCCACTGCTTAAGCCTCAATAAAGCTTG CCTTGAGTGCTTCAAGTAGTGTGTGCCCGTCTGTTGTGTGACTCTGGTAACTAGAGATCC CTCAGACCCTTTTAGTCAGTGTGGAAAATCTCT…

### Sheet: List Options
Plasmid Type	Species of gene(s)/insert	Vector Type	Cloning Method	Cloning Site Destroyed	Bacterial Resistance	Selectable Marker	high or low copy	Growth Temp	Growth Strain	Hazardous	Patents or Licenses
Encodes one insert	H. sapiens (human)	Mammalian Expression	Restriction Enzyme	No	Ampicillin	Neomycin (select with G418)	High Copy	37 C	DH5alpha	No	No
Encodes gRNA/shRNA	M. musculus (mouse)	Bacterial Expression	TOPO Cloning	Yes	Kanamycin	Puromycin	Low Copy	30 C	NEB Stable	Yes	Yes
Empty backbone	R. norvegicus (rat)	Lentiviral	Gateway Cloning	Unknown	Chloramphenicol	Hygromycin	Unknown	Room Temperature	ccdB Survival
	G. gallus (chicken)	Retroviral	Ligation Independent Cloning		Tetracycline	Zeocin			Pir1
	B. tarus (bovine)	Adenoviral	Gibson Cloning		Spectinomycin	Blasticidin			Other
	X. laevis (frog)	AAV	Unknown		Hygromycin	Gentamicin
	D. rerio (zebrafish)	RNAi			Bleocin(Zeocin)	TRP1
	D. melanogaster (fly)	Luciferase			Gentamycin	LEU2
	C. elegans (nematode)	Cre/Lox			Streptomycin	URA3
	S. cerevisiae (budding yeast)	Yeast Expression			Nourseothricin(clonNat)	HIS3
	S. pombe (fission yeast)	Worm Expression			Ampicillin and Bleocin (Zeocin)	Basta
	A. thaliana (mustard weed)	Insect Expression			Ampicillin and Kanamycin	Other
	Synthetic	Plant Expression			Ampicillin and Tetracycline
	Other	Mouse Targeting			Ampicillin and Streptomycin
		CRISPR			Ampicillin and Spectinomycin
		TALEN			Chloramphenicol and Ampicillin
		Synthetic Biology			Chloramphenicol and Bleocin (Zeocin)
		Unspecified			Chloramphenicol and Tetracycline
		Other			Chloramphenicol and Kanamycin
					Chloramphenicol and Spectinomycin
					Chloramphenicol and Gentamycin
					Spectinomycin and Streptomycin
					Other
